# Capturing human expertise for AI-assisted molecular structure annotation

**DOI:** 10.64898/2026.11.25.769360

**Authors:** Wilhan D. Gonçalves Nunes, Janele Ting, Abubaker Patan, Julius Agongo, Crystal X. Wang, Harsha Gouda, Victoria Deleray, Md Sakil Arman, Sooraj Baijnath, Ipsita Mohanty, Stephen Barnes, Lee R. Hagey, Mingxun Wang, Helena Mannochio-Russo, Pieter C. Dorrestein

**Author notes:** **Correspondence:** Helena Mannochio-Russo, Pieter C. Dorrestein. These authors contributed equally to this work (Wilhan D. Gonçalves Nunes, Janele Ting).

## Abstract

We developed a large language model-based tool that captures expert reasoning in bile acid structure elucidation, drawing on handwritten notebooks, scientific literature, and recorded voice-to-text analytical sessions. It generates human-readable reports detailing evidence for and against candidate structures, tracing each inference to its source and identifying ambiguities. When applied to data, the tool proposes bile acid conjugates lacking reference spectra.
