## Supplementary Table 1 for "Capturing human expertise for AI-assisted molecular structure annotation"

### Sheet: Sheet1
#	Step	Type	Who does it	Why
1	Set up the environment	Script	setup_env.sh	Only installs missing packages; no judgement involved
2	Read the input once (mzML / MGF / peak list) and cache the scan, MS1, XICs and start time	Script	extract_context.py	Fixed file formats; later steps read the cache and never reopen the raw file
3	Step 0: ion-form hypotheses and the core neutral-loss ladder	Script	core_loss_screen.py (run by the pre-pass)	Mass arithmetic within a fixed tolerance (8 ppm / 0.01 Da)
4	Pre-pass: core pair, dust-region count, OH count, carbon class, position tree, ammonium adduct, free vs conjugated precursor	Script	annotate_spectrum.py (+ msql_eval, tree_classifier, dust_region, adduct_context), checked against bile_acid_deltas.tsv (39 cargos)	Runs the validated MassQL rules exactly. When no listed cargo fits, it reports the leftover cargo mass with candidate formulas (conjugated_unlisted) and flags C/H/O cargos that have the same formula as a free acid
5	GNPS2 join: feature, quant table, library hits	Script	gnps2_context.py	Joins on feature id or m/z + RT; an ambiguous match is reported as ambiguous, not picked
6	Network analog table (Δm/z, paths, delta-table candidates)	Script	network_analogs.py	Values are locked; the LLM may never work out a Δ itself
7	Formula for every ion and loss, plus the sulfur near-miss and ³⁴S checks	Script	formula_table.py	Tries every C/H/N/O/S formula, with no candidate list
8	Annotated spectrum figure	Script	plot_spectrum.py	Fixed layout; colours come from the shared palette
9	Prefill the report: C/X evidence rows, specialist quotes, stable ids, notes for the LLM	Script	prefill_context.py, specialist_quotes.py	Fills the mechanical fields and leaves TODO: wherever judgement is needed. Its notes for the LLM list candidate cargo ions and leftover cargo masses
10	Step 1: is it a bile acid?	Mixed	Script: pair/dust matrix verdict · LLM: bile-alcohol and contaminant checks, final wording	The matrix is fixed, but ruling out look-alikes needs judgement. A relaxed-gate pass (pair only above the 1 % floor) caps only the core call; Steps 2–10 continue
11	Step 2: hydroxyl count	Mixed	Script: core pair and ladder rung · LLM: reconciles the two, checks ketone mimicry, decides whether an extra O sits on the core or the cargo	Isobaric alternatives have to be interpreted
12	Step 3: cargo identification	LLM	Uses the formula table, conjugate_fragments.md, bile_acid_deltas.tsv, the pre-pass residual_candidates and delta_lookup.py <mass> (works without a graphml)	The cargo list names cargos but doesn't limit them; the LLM reasons about cargos beyond it (peptides, amines, sugars, acyl groups, multi-unit). Naming a cargo needs two independent ions, and a cargo known only by its formula is tentative at most. Candidates are ranked by the ammonium result
13	Step 4: core carbon count	Mixed	Script: carbon class · LLM: homolog-shift (−14.0201 Da) cross-check when the table has no entry	Usually settled by the script
14	Step 5: hydroxyl / ketone position	Mixed	Script: tree path and terminal bin · LLM: reads ambiguity bins, cites FDR, compares fingerprints, interprets the 209 ion	The bin is computed; what it means needs interpretation. If no tree path is satisfied, the LLM falls back to the fingerprint and dust-ratio comparison; the step is never skipped
15	Step 6: α/β stereochemistry	Mixed	LLM decides whether a validated rule applies · rt_order_context.py gives the RT neighbours from the same run	Default answer is "not resolvable from MS/MS alone"
16	Network hypothesis checks	Mixed	LLM chooses which change to test (taurine, SO3, O…) · delta_lookup.py --hypothesis returns the matches	Choosing what to test is reasoning; looking it up is not. Needs a graphml
17	Step 7: validation pass	Mixed	Script: ppm errors, parity, sulfur window · LLM: drops or downgrades evidence	Errors are computed; deciding a peak no longer counts is judgement
18	Step 8: structure description and naming	LLM	core_structure_reference.md, nomenclature_glossary.md	Turning the calls into nomenclature needs chemical understanding
19	Step 9: reconcile with library hits	LLM	Script labels the agreement · LLM compares only after Steps 1–8	Done last so the library name can't anchor the answer; cosine never raises a tier
20	Confidence grading	Mixed	Script sets the ceilings (max_tier, benchmark caps, cap_scope) · LLM assigns tiers under them	The caps are fixed; the grade within them is judgement. When the cap applies only to the core call (cap_scope: core_call), the LLM grades every other aspect on its own evidence
21	Write the narrative: Sections 3, 5, 6, 7, decision tree, network reading	LLM	Fills the TODO: fields with [#C3]-style citations	Synthesis and writing
22	Step 11: proposed final structures	Mixed	LLM writes the SMILES, unplaced and not_resolved fields · final_structures.py draws them (RDKit), checks the mass and standardizes the name	What is claimed is the LLM's call; the drawing and mass check are deterministic
23	Render and enforce	Script	render_report.py + network_check.py	Won't render while any TODO: remains, or with an unknown id or a network number that doesn't match the graphml
24	Ask the user	LLM	When precursor, mode or adduct can't be inferred, or library hits can't be tied to a feature	Deciding whether going on would mean guessing
